# HNF1A recruits UTX to activate a differentiation program that suppresses pancreatic cancer

**DOI:** 10.1101/690552

**Authors:** Mark Kalisz, Edgar Bernardo, Anthony Beucher, Miguel Angel Maestro, Natalia del Pozo, Irene Millán, Lena Haeberle, Martin Schlensog, Sami Alexander Safi, Wolfram Trudo Knoefel, Vanessa Grau, Matías de Vas, Karl B. Shpargel, Eva Vaquero, Terry Magnuson, Sagrario Ortega, Irene Esposito, Francisco X. Real, Jorge Ferrer

## Abstract

Defects in transcriptional regulators of pancreatic exocrine differentiation have been implicated in pancreatic tumorigenesis, but the molecular mechanisms are poorly understood. The locus encoding the transcription factor HNF1A harbors susceptibility variants for pancreatic ductal adenocarcinoma (PDAC), while *KDM6A*, encoding the histone demethylase UTX, carries somatic mutations in PDAC. Here, we show that pancreas-specific *Hnf1a* null mutations phenocopy *Utx* deficient mutations, and both synergize with *Kras^G12D^* to cause PDAC with sarcomatoid features. We combine genetic, epigenomic and biochemical studies to show that HNF1A recruits UTX to genomic binding sites in pancreatic acinar cells. This remodels the acinar enhancer landscape, activates a differentiation program, and indirectly suppresses oncogenic and epithelial-mesenchymal transition genes. Finally, we identify a subset of non-classical PDAC samples that exhibit the *HNF1A/UTX*-deficient molecular phenotype. These findings provide direct genetic evidence that HNF1A-deficiency promotes PDAC. They also connect the tumor suppressive role of UTX deficiency with a cell-specific molecular mechanism that underlies PDAC subtype definition.
