## Supplemental_Tables_Spreadsheets for "HNF1A recruits UTX to activate a differentiation program that suppresses pancreatic cancer": Table S6. Genotyping primers.xlsx

### Sheet: Hoja1
Table S6. Genotyping primers
Primer	Sequence (5’-3’)	Product size (bp)
Hnf1α WT F1 Common	CCCCTCTTCCATCTCACAGA	296-400
Hnf1α LoxP R1 WT	TATTTTCCCTCCCACCATCA	296
Hnf1α LoxP R2 Mut	TGCTCCTGCCGAGAAAGTAT	400
Pdx1Cre F	TGCCACGACCAAGTGACAGC	-
Pdx1Cre R	CCAGGTTACGGATATAGTTCAGT	650
KRASG12D F1 WT	TGTCTTTCCCCAGCACAGT	507
KRASG12D F2 Mut	GCAGGTCGAGGGACCTAATA	600
KRASG12D R1 Common	CTGCATAGTACGCTATACCCTGT	507-600
Utx F1 WT	TCCGAGAAAGGAAATGTGAG	240
Utx F2 Mut	GTGGGCCAGTACAAAACCAC	208
Utx R1 Common	GATTGGTCTAATTTGGCACC​	208-240
Distal LoxP site F	AGAGAAGGAGGGTCCTCCCT	280(WT) – 320(Mut)
Distal LoxP site R	GACAGGTGGGACTGGTTGAG	-
