## Supplemental_Tables_Spreadsheets for "HNF1A recruits UTX to activate a differentiation program that suppresses pancreatic cancer": Table S7. Antibodies list.xlsx

### Sheet: Hoja1
Table S7. Antibodies list
Antibody	Source	Reference
Normal Rabbit IgG	Cell Signaling Technology	2729
Rabbit H3K27ac	Millipore	4729
Rabbit H3K27me3	Cell Signaling Technology	9733
Rabbit UTX	Cell Signaling Technology	33510
Rabbit HNF1A	Cell Signaling Technology	89670
Rabbit HNF1A	Abcam	ab204306
Rabbit Beta-tubulin	Santa Cruz Biotechnology	2146
Rat Krt19	DSHB	TROMA-III
Goat Insulin	DAKO	A0564
Mouse Ki67	BD Biosciences	550609
Rabbit Amylase	Santa Cruz Biotechnology	SC-12821
