## Supplemental_Tables_Spreadsheets for "HNF1A recruits UTX to activate a differentiation program that suppresses pancreatic cancer": Table S8. RNA-seq and ChIP-seq datasets.xlsx

### Sheet: ChIPseq internal
ChIPseq raw data internal
Sample name	No. reads	Uniquely mapped reads	%
Input control	72982272	53970516	73.9502
Input cKO	74693476	55236446	73.9508
Control1 HNF1A	33345404	19501712	58.484
Control2 HNF1A	42127412	15867928	37.6665
Control3 HNF1A	39508501	16190213	40.9791
UtxpKO1 HNF1A	39623780	12629632	31.8739
UtxpKO2 HNF1A	59869597	18502583	30.9048
UtxpKO3 HNF1A	45641713	12070922	26.4471
Control1 UTX	38257970	9635838	25.1865
Control2 UTX	38515406	7224472	18.7574
UtxpKO1 UTX	41179570	22780101	55.3189
UtxpKO2 UTX	64273121	23857552	37.119
Control1 K27me3	39133028	26289493	67.1798
Control2 K27me3	39227906	28302496	72.1489
UtxpKO1 K27me3	35062282	23066690	65.7878
UtxpKO2 K27me3	36244843	24395866	67.3085
Control1 K27ac	40307553	26544461	65.8548
Control2 K27ac	39405620	25720194	65.2704
UtxpKO1 K27ac	43488306	26488400	60.9092
UtxpKO2 K27ac	38271552	23624689	61.7291
Hnf1a+/+1 UTX	41968774	10529589	25.0891
Hnf1a+/+2 UTX	43412785	7061953	16.267
Hnf1a-/-1 UTX	42700467	5840766	13.6785
Hnf1a-/-2 UTX	50101744	5011869	10.0034

### Sheet: ChIPseq external
ChIPseq raw data external
Sample name	SRA number
Gata6 Input	SRR1262944
Gata6 ChIP-rep1	SRR1262940
Gata6 ChIP-rep2	SRR1262941
Gata6 ChIP-rep3	SRR1262942
Gata6 ChIP-rep4	SRR1262943
Ptf1a Input	SRR1262944
Ptf1aRJM-MA_7	SRR4103528
Ptf1aRJM-S5	SRR4103529
Ptf1aJEJ-J2	SRR4103530
Ptf1aJEJ-J7	SRR4103531
RbpjL 22 ChIP	ERS631700
RbpjL 15 ChIP	ERS631698
Lrh1 Input	SRR389293
Lrh1 ChIP	SRR389294
Tal1 Input	SRR492457
Tal1 ChIP	SRR492451

### Sheet: RNAseq internal
RNAseq raw data internal
Sample name	SRA number	No. reads	Uniquely mapped reads	%
Control1_Ptf1aCre		23971055	13255165	55.2965
Control2_Ptf1aCre		20353387	11396003	55.9907
Control3_Ptf1acre		20781089	11555803	55.6073
Hnf1aaKO1		21108837	13388890	63.4279
Hnf1aaKO2		22173944	14458343	65.2042
Hnf1aaKO3		22222681	13435456	60.4583
Hnf1aaKO4		23416251	13813320	58.9903
Control1_Utx_LoxP		45632979	35176621	77.086
Control2_Utx_LoxP		49661620	37633068	75.779
Control3 _Utx_LoxP		44445502	33465026	75.2945
Control4_Utx_LoxP		34323645	22143553	64.514
UtxpKO1		41284936	32549118	78.8402
UtxpKO2		46673974	37293908	79.903
UtxpKO3		48914005	38857683	79.4408
UtxpKO4		42739671	34417793	80.5289
